# An environmentally responsive transcriptional state modulates cell identities during root development

**DOI:** 10.1101/2022.03.04.483008

**Authors:** Marina Oliva, Tim Stuart, Dave Tang, Jahnvi Pflueger, Daniel Poppe, Jafar S. Jabbari, Scott Gigante, Jonathan Michael Dragwidge, James Whelan, Mathew G. Lewsey, Ryan Lister

**Author notes:** **Correspondence:** Ryan Lister, Marina Oliva.

## Abstract

Roots are fundamental organs for plant development and response to their environment: they anchor the plant to its growth substrate, uptake nutrients and water vital to plant growth, and can sense and respond to a variety of biotic and abiotic stresses. The architecture of root systems and their growth are known to be strongly affected by the environmental conditions found in the soil. However, the acquisition of cell identities at the root meristem is still mainly viewed as ontogenetically driven, where a small number of stem cells generate all the cell types through stereotyped divisions followed by differentiation, along a simple developmental trajectory. The extent to which environmental cues precisely shape and affect these developmental trajectories remains an open question. We used single-cell RNA-seq, combined with spatial mapping, to deeply explore the trajectories of cell states at the tip of *Arabidopsis* roots, known to contain multiple developing lineages. Surprisingly, we found that most lineage trajectories exhibit a stereotyped bifid topology with two developmental trajectories rather than one. The formation of one of the trajectories is driven by a strong and specific activation of genes involved in the responses to various environmental stimuli, that affects only of a subset of the cells in multiple cell types simultaneously, revealing another layer of patterning of cell identities in the root that is independent of cell ontogeny. We demonstrate the robustness of this environmentally responsive transcriptional state by showing that it is present in a mutant where cell type identities are greatly perturbed, as well as in different *Arabidopsis* ecotypes. We also show that the root can adapt the proportion of cells that acquire this particular state in response to environmental signals such as nutrient availability. The discovery of this cell state reveals new layers of cell identity that may underpin the adaptive potential of plant development.
