## Supplementary Table 1 for "An environmentally responsive transcriptional state modulates cell identities during root development"

### Sheet: de_genes
AGI
AT5G65640
AT3G19240
AT1G28760
AT1G13260
AT3G56880
AT2G46400
AT5G07860
AT3G61880
AT1G18740
AT3G02800
AT4G16780
AT1G74950
AT3G22830
AT1G80660
AT5G05410
AT3G50870
AT1G76600
AT3G62420
AT2G21130
AT1G76640
AT1G61340
AT5G39080
AT1G19900
AT5G19110
AT1G66500
AT3G24520
AT3G44870
AT3G56790
AT1G74450
AT5G08790
AT3G12920
AT4G21340
AT3G02990
AT2G40113
AT5G35190
AT3G19200
AT4G36950
AT5G43620
AT5G06400
AT5G53290
AT4G31800
AT5G37770
AT5G65350
AT1G74830
AT1G19180
AT4G12510
AT1G05183
AT1G44830
AT2G40900
AT4G33730
AT1G48930
AT5G13220
AT4G17280
AT1G80670
AT4G11280
AT1G07135
AT5G63350
AT5G22570
AT1G75960
AT4G01250
AT1G59660
AT2G22860
AT5G17760
AT5G24910
AT3G56600
AT5G64310
AT4G37430
AT3G47080
AT3G15520
AT1G43020
AT1G02230
AT1G76650
AT5G19790
AT1G01720
AT3G13090
AT3G06355
AT4G34410
AT1G07985
AT2G38240
AT5G60310
AT5G15660
AT1G18485
AT5G09980
AT1G09950
AT4G27652
AT5G59820
AT4G34190
AT3G14870
AT5G01100
AT5G63790
AT5G59510
AT2G46510
AT1G12040
AT1G73540
AT4G36010
AT1G53180
AT3G53600
AT4G29780
AT2G43340
AT5G45110
AT2G15390
AT3G22104
AT2G18210
AT3G14620
AT2G40000
AT5G14730
AT2G47540
AT4G19870
AT3G17890
AT1G48405
AT5G40880
AT5G64750
AT4G40090
AT1G23880
AT4G36040
AT3G23920
AT1G17147
AT3G26744
AT3G63060
AT1G75390
AT1G75860
AT5G03720
AT3G06345
AT5G57030
AT1G73500
AT1G55920
AT5G62520
AT3G59750
AT3G52310
AT4G38215
AT4G12520
AT2G42850
AT1G72520
AT5G57540
AT5G14700
AT3G03125
AT2G17080
AT3G18170
AT2G30210
AT2G34650
AT5G07010
AT1G80840
AT1G69930
AT1G11410
AT3G44860
AT1G15125
AT5G24600
AT5G52050
AT4G13918
AT5G57560
AT2G26530
AT2G30130
AT4G08410
AT5G22410
AT3G16490
AT2G39430
AT4G30830
AT3G07390
AT2G32235
AT2G29450
AT2G21100
AT2G41010
AT2G47950
AT2G47360
AT5G65300
AT1G52690
AT4G37900
AT1G69680
AT1G75590
AT5G61650
AT2G24400
AT4G13390
AT1G27730
AT1G74930
AT3G04615
AT1G28480
AT5G04340
AT2G03210
AT1G28190
AT1G18990
AT1G15800
AT1G05147
AT5G57510
AT3G48790
AT1G66400
AT1G70990
AT1G73510
AT5G10770
AT5G63290
AT2G31730
AT1G72800
AT2G33100
AT4G37370
AT3G09640
AT1G64950
AT5G51680
AT1G06645
AT5G06640
AT3G54590
AT5G43890
AT1G15010
AT3G50060
AT1G73300
AT4G31730
AT5G19970
AT5G24880
AT4G37730
AT1G01730
AT1G78210
AT2G01008
AT2G45680
AT3G01500
AT1G11185
AT1G44608
AT5G13700
AT1G78100
AT5G62170
AT2G45150
AT1G71520
AT1G28815
AT3G52790
AT3G57080
AT5G02895
AT1G54970
AT3G22961
AT1G69490
AT5G42380
AT1G12150
AT5G63160
AT2G44840
AT3G55970
AT5G55050
AT5G25930
AT5G04960
AT1G14185
AT5G17850
AT1G13830
AT5G42650
AT4G08400
AT2G17660
AT1G17870
AT1G78160
AT2G36660
AT1G73330
AT3G20520
AT4G24972
AT5G20010
AT1G04047
AT1G23210
AT3G62690
AT5G36180
AT2G15370
AT1G15430
AT1G21910
AT1G09913
AT1G09070
AT2G28210
AT1G08670
AT5G03830
AT2G38470
AT5G49450
AT5G48530
AT1G48690
AT5G23030
AT5G54940
AT5G19360
AT5G07870
AT5G44050
AT1G33600
AT5G42070
AT2G22880
AT5G62210
AT4G12290
AT5G23990
AT3G09275
AT4G02140
AT3G62680
AT4G18160
AT4G01870
AT1G06540
AT1G50055
AT3G25717
AT2G26380
AT2G24850
AT5G54165
AT3G48520
AT3G63010
AT2G25460
AT4G08930
AT2G16586
AT4G24170
AT3G01510
AT3G12320
AT4G01360
AT5G51980
AT1G64940
AT2G46410
AT1G01810
AT2G40340
AT3G06500
AT5G06630
AT5G42785
AT3G55150
AT5G14740
AT2G23170
AT4G11320
AT2G18440
AT4G13395
AT2G12462
AT1G20823
AT5G09395
AT1G71330
AT5G62020
AT1G05837
AT5G42092
AT1G49500
AT1G72790
AT1G31350
AT1G73530
AT2G04680
AT2G16660
AT5G22890
AT1G63530
AT5G07322
AT2G19890
AT1G51670
AT1G05100
AT2G39470
AT3G11020
AT5G54040
AT1G13520
AT2G29430
AT5G08825
AT3G17980
AT1G20120
AT2G08650
AT4G26520
AT2G17010
AT3G25250
AT5G66020
AT2G20500
AT5G47220
AT5G39050
AT2G29480
AT5G66800
AT3G55980
AT5G48400
AT3G27884
AT5G41040
AT2G29440
AT5G65470
AT2G16400
AT3G58770
AT1G32060
AT1G07725
AT5G42510
AT1G23710
AT1G61050
AT3G03440
AT1G01560
AT2G40850
AT4G25790
AT3G47790
AT5G47530
AT4G19191
AT3G46080
AT5G10695
AT5G10965
AT3G53530
AT1G64210
AT3G04640
AT3G19580
AT3G12510
AT2G45040
AT1G58340
AT5G41540
AT5G38030
AT5G01380
AT4G25420
AT4G19080
AT5G58150
AT5G24313
AT1G63090
AT2G45080
AT3G27880
AT1G75600
AT4G23020
AT2G24600
AT5G35735
AT3G61380
AT5G57530
AT2G15500
AT1G34040
AT2G18680
AT1G27670
AT4G33790
AT5G59220
AT3G16600
AT1G57570
AT1G04837
AT3G22910
AT4G21990
AT4G25480
AT1G78370
AT1G76680
AT2G35380
AT2G34030
AT3G01260
AT2G32190
AT5G55180
AT3G50800
AT4G09385
AT4G40020
AT4G24570
AT1G05560
AT2G24545
AT2G28410
AT2G20520
AT4G34210
AT5G42965
AT1G69410
AT2G09665
AT5G59490
AT1G70860
AT3G08070
AT1G08043
AT2G35660
AT3G29630
AT4G36670
AT1G13100
AT4G18280
AT4G23750
AT4G35160
AT3G13310
AT5G08030
AT5G03210
AT1G16440
AT1G04580
AT5G47670
AT2G24980
AT5G52300
AT2G15490
AT5G54400
AT2G27120
AT5G57010
AT5G21482
AT2G30040
AT3G46900
AT2G29670
AT1G53170
AT4G38140
AT1G19020
AT2G39510
AT3G22450
AT1G56600
AT5G49480
AT3G63350
AT2G32270
AT3G09480
AT1G66700
AT5G05220
AT5G49990
AT2G48140
AT1G69710
AT4G33280
AT1G77760
AT3G59480
AT5G67430
AT3G03341
AT3G53650
AT1G05047
AT3G49330
AT3G19800
AT4G17500
AT4G37860
AT4G27580
AT1G09193
AT2G44670
AT1G22500
AT4G27460
AT2G23540
AT3G43430
AT1G49650
AT5G06320
AT5G18360
AT5G49520
AT4G15290
AT1G13310
AT5G11070
AT4G20820
AT5G09520
AT3G50970
AT5G59730
AT5G61350
AT1G78710
AT5G03640
AT2G39370
AT1G13080
AT5G01410
AT5G21940
AT1G10155
AT3G51970
AT3G57780
AT3G08700
AT4G35070
AT3G02840
AT3G48920
AT5G66690
AT3G15750
AT1G72300
AT5G10300
AT2G39360
AT1G29640
AT5G47800
AT1G59590
AT5G64060
AT2G36950
AT3G14440
AT1G74545
AT1G34510
AT3G03700
AT1G48670
AT1G21520
AT5G09660
AT2G41630
AT3G61300
AT2G01760
AT3G07150
AT4G34400
AT3G45680
AT5G25350
AT1G73066
AT1G70890
AT5G44910
AT3G16510
AT2G44230
AT4G38213
AT1G18960
AT2G01150
AT4G10440
AT1G12610
AT1G21010
AT2G15480
AT1G63100
AT5G61180
AT1G78070
AT5G14545
AT3G56710
AT2G31945
AT1G79860
AT3G15670
AT1G72416
AT4G28140
AT1G60190
AT4G01026
AT5G64810
AT2G46310
AT1G67856
AT1G77450
AT1G05340
AT1G21680
AT2G31940
AT4G30320
AT5G38200
AT4G35985
AT5G16200
AT3G55630
AT3G54200
AT1G61667
AT3G62990
AT3G44190
AT5G52547
AT5G21030
AT5G23190
AT1G07943
AT3G17860
AT5G62360
AT2G16750
AT5G06760
AT4G06746
AT4G34440
AT4G08555
AT2G37950
AT1G05894
AT1G54540
AT3G52460
AT3G02480
AT3G06520
AT5G11290
AT1G10560
AT4G16940
AT4G15236
AT4G34332
AT3G03240
AT4G39110
AT3G09220
AT3G55840
AT3G60280
AT3G03280
AT4G34650
AT1G04180
AT5G02890
AT2G19610
AT2G48130
AT4G14368
AT2G19130
AT1G02400
AT1G11990
AT4G17490
AT4G08300
AT5G14895
AT2G03370
AT4G24960
AT1G20450
AT1G30850
AT2G37820
AT4G33467
AT1G70340
AT1G02250
AT1G09930
AT5G15250
AT2G34930
AT1G11960
AT4G19230
AT5G18350
AT3G03170
AT1G73480
AT4G29190
AT2G42560
AT4G34630
AT2G26410
AT1G75620
AT2G35585
AT3G06390
AT4G24380
AT2G22510
AT1G01520
AT1G69890
AT2G28470
AT5G59170
AT1G57770
AT5G17590
AT5G15830
AT5G60610
AT2G18570
AT1G32740
AT2G40925
AT4G35480
AT3G28210
AT2G36220
AT4G33930
AT4G23670
AT3G44900
AT2G32310
AT1G68740
AT3G17690
AT1G10550
AT4G02430
AT1G72100
AT5G44410
AT5G53320
AT2G01900
AT2G35640
AT5G61290
AT4G16600
AT2G30840
AT5G52310
AT5G06820
AT2G24490
AT4G17785
AT3G10930
AT5G56870
AT3G53510
AT1G61470
AT3G10470
AT4G31910
AT4G38080
AT4G36490
AT4G39000
AT4G16410
AT5G58080
AT3G15210
AT1G04445
AT5G20470
AT4G28890
AT5G55020
AT4G02890
AT2G27270
AT1G15830
AT2G26610
AT3G49760
AT3G43890
AT3G62260
AT4G19050
AT2G37530
AT1G20870
AT1G61290
AT2G35740
AT1G22985
AT2G29380
AT5G01840
AT3G06325
AT1G14250
AT1G04920
AT1G65310
AT2G36640
AT1G09797
AT3G18950
AT1G53708
AT1G31720
AT1G07560
AT1G21120
AT3G45710
AT5G49340
AT3G45290
AT1G04513
AT5G58860
AT3G04410
AT5G24230
AT5G19800
AT1G69260
AT4G27790
AT1G01470
AT2G27280
AT5G67350
AT5G40390
AT1G69920
AT3G26932
AT5G13080
AT1G31772
AT3G50260
AT1G47510
AT4G37420
AT1G72200
AT5G45180
AT1G64590
AT5G54190
AT2G39380
AT5G09480
AT3G61700
AT5G52020
AT3G26460
AT2G01300
AT2G48121
AT2G03980
AT1G49470
AT2G25000
AT1G52290
AT2G36800
AT5G14280
AT5G59720
AT5G01760
AT5G04760
AT1G30455
AT5G65207
AT1G47130
AT5G01320
AT1G07850
AT1G78780
AT4G02950
AT2G23200
AT1G23460
AT1G70520
AT1G33260
AT2G44910
AT5G12280
AT5G39580
AT2G38380
AT1G76965
AT1G09157
AT3G49055
AT3G14362
AT4G28790
AT4G32630
AT1G17380
AT3G29780
AT1G19750
AT4G14440
AT3G45840
AT2G09640
AT1G35625
AT1G08630
AT3G44990
AT1G17420
AT5G57785
AT1G54590
AT5G46090
AT5G02090
AT2G20625
AT1G74460
AT3G23480
AT5G67190
AT1G06970
AT1G11340
AT1G78995
AT3G02970
AT3G02115
AT1G32920
AT1G02575
AT1G26770
AT3G60020
AT1G49430
AT1G32375
AT3G13760
AT3G08750
AT3G46760
AT3G23010
AT5G08920
AT5G27010
AT5G66780
AT5G18661
AT5G46490
AT1G02980
AT5G46115
AT1G25400
AT2G22920
AT4G05200
AT3G62340
AT2G09975
AT1G51830
AT2G08405
AT2G01520
AT3G08560
AT1G01453
AT2G31310
AT1G17180
AT2G37360
AT5G19410
AT5G11050
AT2G18260
AT3G01630
AT4G26560
AT2G09395
AT1G10170
AT2G36560
AT1G49700
AT3G13210
AT1G71300
AT1G09783
AT5G25470
AT2G24681
AT1G35330
AT5G39000
AT5G20230
AT5G13400
AT4G39060
AT5G17350
AT1G76620
AT1G09453
AT4G25470
AT3G29670
AT5G44700
AT4G22620
AT5G12420
AT1G80180
AT2G19920
AT3G12750
AT2G39710
AT1G51840
AT4G29880
AT4G00695
AT5G60380
AT5G23980
AT1G06487
AT1G34420
AT5G60320
AT3G08215
AT4G32510
AT1G63600
AT4G00880
AT5G43590
AT1G80590
AT4G35180
AT1G63410
AT3G55210
AT2G41445
AT4G36070
AT1G61255
AT2G39675
AT1G25240
AT5G14130
AT3G01730
AT5G51990
AT2G46995
AT4G03380
AT2G18560
AT1G56060
AT4G26120
AT4G35660
AT5G48800
AT5G40680
AT5G57570
AT1G05347
AT1G05767
AT3G19615
AT2G01340
AT3G23230
AT4G08315
AT5G44550
AT5G12990
AT1G74400
AT5G47610
AT3G44540
AT1G30370
AT4G33860
AT5G50760
AT5G32460
AT3G46130
AT3G27027
AT1G04953
AT5G14360
AT1G64820
AT1G08990
AT3G62100
AT5G20690
AT5G00895
AT4G26530
AT3G25770
AT5G24040
AT5G15480
AT1G71140
AT1G28040
AT1G14160
AT1G08810
AT1G04163
AT5G37690
AT1G02190
AT5G14470
AT1G54740
AT3G13100
AT1G67195
AT3G62850
AT1G09053
AT4G25980
AT1G71000
AT3G45390
AT5G13880
AT1G04767
AT5G35688
AT1G65890
AT5G09530
AT1G18510
AT5G40000
AT1G68585
AT3G23970
AT3G26330
AT5G44574
AT2G29460
AT4G34930
AT1G29770
AT1G53270
AT3G55780
AT4G28088
AT1G58050
AT4G07895
AT3G59340
AT5G02095
AT5G03620
AT5G35945
AT3G47660
AT2G38100
AT1G72220
AT3G02575
AT4G28940
AT4G26740
AT1G23500
AT1G60750
AT2G18340
AT5G08730
AT1G51530
AT3G25760
AT5G55720
AT1G28360
AT1G05297
AT2G16005
AT5G64870
AT2G20970
AT5G20940
AT5G55150
AT5G06690
AT1G62570
AT2G09230
AT2G28860
AT3G59940
AT1G62620
AT4G26701
AT2G20030
AT1G59530
AT5G16100
AT1G06750
AT3G25640
AT3G63320
AT4G36610
AT3G48510
AT4G36350
AT5G51420
AT5G66110
AT2G20620
AT3G08300
AT5G05365
AT1G09627
AT3G21530
AT5G42120
AT2G47200
AT4G01180
AT3G13010
AT4G37925
AT1G29720
AT5G58360
AT1G35250
AT5G48390
AT1G44050
AT2G26250
AT4G02655
AT3G19620
AT2G32210
AT1G64370
AT4G34300
AT2G44735
AT3G11350
AT1G34670
AT5G07475
AT2G47750
AT3G60760
AT3G53200
AT2G40370
AT4G36470
AT3G11325
AT2G26150
AT1G71160
AT5G04950
AT3G22770
AT5G66640
AT5G15620
AT2G25360
AT2G22760
AT1G05753
AT5G04730
AT5G24080
AT5G03204
AT1G77990
AT4G36880
AT3G51760
AT3G07175
AT4G24140
AT4G37710
AT1G73630
AT2G43550
AT5G53100
AT5G16790
AT5G47470
AT5G11140
AT3G18530
AT5G12030
AT4G24420
AT3G01830
AT1G55720
AT1G02030
AT2G05720
AT1G11655
AT5G41730
AT3G11773
AT4G25433
AT1G26140
AT4G34470
AT4G06210
AT3G53690
AT5G51440
AT4G20990
AT2G13640
AT4G21440
AT1G09917
AT4G27110
AT3G07255
AT5G40590
AT3G12660
AT4G36820
AT5G08880
AT5G10970
AT5G61495
AT5G09280
AT5G01550
AT2G28970
AT5G06515
AT1G21722
AT1G15520
AT5G06505
AT2G32050
AT4G27920
AT2G43670
AT3G51360
AT4G38590
AT4G33230
AT4G25490
AT2G41470
AT3G49130
AT5G43650
AT5G52000
AT3G17320
AT3G46730
AT3G15960
AT2G16960
AT5G58780
AT4G37770
AT5G08695
AT4G05910
AT1G68850
AT4G29980
AT1G04743
AT1G17610
AT2G38890
AT5G43740
AT5G24010
AT1G50190
AT1G07160
AT5G10230
AT2G03130
AT2G07845
AT3G59880
AT3G44550
AT3G19085
AT2G09455
AT2G24320
AT1G09517
AT2G45210
AT5G13940
AT5G58180
AT3G26430
AT1G32450
AT1G62333
AT4G25560
AT4G33390
AT2G01200
AT2G47190
AT1G21340
AT5G21130
AT3G24580
AT2G08665
AT1G68190
AT5G24110
AT1G29680
AT3G01545
AT1G06020
AT4G13290
AT4G11140
AT3G16330
AT3G05260
AT5G54790
AT1G71250
AT5G06520
AT3G11110
AT2G32350
AT5G46795
AT4G27654
AT4G06135
AT3G61890
AT2G02010
AT4G22710
AT4G26290
AT4G25580
AT3G13432
AT5G38865
AT2G08745
AT1G13200
AT5G06010
AT5G48575
AT1G65850
AT5G17345
AT2G14830
AT3G14670
AT1G79400
AT5G60060
AT2G15350
AT5G01435
AT5G42230
AT1G44020
AT3G21150
AT4G27657
AT2G20142
AT1G05562
AT5G20370
AT5G00875
AT2G38490
AT3G61730
AT1G68620
AT2G21237
AT3G43930
AT4G39720
AT1G09823
AT1G22810
AT1G04763
AT1G52890
AT4G26288
AT1G76370
AT2G42350
AT2G33090
AT1G67130
AT1G78410
AT4G28420
AT1G13370
AT2G31210
AT5G14990
AT4G32170
AT5G02220
AT5G45570
AT5G59280
AT1G04707
AT2G47810
AT2G17180
AT5G14300
AT2G16450
AT1G19210
AT5G46200
AT2G38390
AT1G04233
AT4G34380
AT2G02380
AT1G79250
AT4G12270
AT1G12880
AT2G09175
AT5G20935
AT3G26210
AT3G57587
AT5G03995
AT4G00190
AT5G55240
AT5G22799
AT3G17010
AT5G04390
AT5G52400
AT5G48375
AT1G64065
AT4G05055
AT4G14225
AT5G44390
AT3G13403
AT4G05048
AT4G38870
AT4G09685
AT4G21903
AT4G22210
AT2G18180
AT3G07970
AT1G04917
AT2G08470
AT2G43745
AT3G07365
AT1G76530
AT2G34290
AT4G36740
AT2G03520
AT5G24420
AT5G67265
AT3G02125
AT3G05960
AT3G05035
AT1G25440
AT2G33420
AT5G16640
AT1G54095
AT5G49620
AT1G49960
AT3G15500
AT1G65550
AT1G64195
AT5G57200
AT1G05510
AT1G77932
AT2G34600
AT4G09100
AT3G12190
AT3G02493
AT2G17860
AT2G34330
AT3G03510
AT1G56165
AT2G29470
AT3G49230
AT1G04077
AT2G11891
AT1G64780
AT3G61280
AT1G48220
AT4G18900
AT3G56970
AT4G02735
AT1G77380
AT4G36770
AT1G04890
AT1G29540
AT1G17710
AT5G48350
AT1G23110
AT2G23130
AT3G08900
AT1G03790
AT1G48400
AT5G07275
AT5G41320
AT2G03160
AT4G04730
AT3G15860
AT2G42980
AT2G23830
AT4G00540
AT4G05735
AT4G08985
AT4G11650
AT2G44390
AT1G04560
AT5G56325
AT2G30790
AT1G04583
AT5G16740
AT2G28605
AT1G51640
AT1G52270
AT3G62350
AT2G20835
AT3G04195
AT3G58190
AT2G48150
AT4G05097
AT1G67290
AT1G15260
AT3G54530
AT3G09750
AT5G07515
AT2G02340
AT1G16420
AT2G43390
AT3G03385
AT2G14760
AT5G16020
AT3G27600
AT3G03370
AT1G03103
AT5G01295
AT5G04010
AT2G30984
AT1G03700
AT2G32740
AT3G21860
AT1G48100
AT2G23110
AT1G04643
AT2G34010
AT3G13220
AT5G13295
AT4G24715
AT3G60415
AT1G55640
AT1G70130
AT3G20557
AT3G61210
AT5G06380
AT4G03505
AT1G24430
AT2G29130
AT1G64000
AT3G47090
AT1G07400
AT3G28600
AT4G03540
AT5G49420
AT5G66670
AT3G49580
AT1G48060
AT4G25330
AT5G25120
AT5G22670
AT1G58430
AT4G15740
AT2G31620
AT1G30814
AT5G58680
AT1G07547
AT4G30430
AT3G17760
AT3G04960
AT4G37980
AT4G16515
AT2G09735
AT3G06830
AT3G02242
AT2G08020
AT1G04380
AT1G35255
AT5G65800
AT3G05075
AT1G05675
AT5G08840
AT4G17160
AT1G08173
AT5G36001
AT3G07615
AT1G31400
AT4G18720
AT1G01600
AT2G30900
AT5G47635
AT2G46670
AT2G01580
AT1G06717
AT5G50220
AT5G06920
AT1G08860
AT5G37990
AT2G19550
AT3G25240
AT1G28500
AT1G09080
AT5G05530
AT1G11470
AT1G51820
AT5G22870
AT5G46500
AT3G03080
AT1G62280
AT2G18050
AT5G01015
AT1G43171
AT5G66980
AT5G36960
AT2G07595
AT2G35420
AT1G48698
AT1G07513
AT5G24780
AT2G43865
AT3G04495
AT3G59160
AT1G61475
AT2G18370
AT2G43255
AT1G14688
AT1G07430
AT3G43970
AT3G23420
AT5G48550
AT1G09443
AT2G38590
AT3G49200
AT1G66060
AT1G58590
AT2G21420
AT5G26700
AT2G19190
AT2G34000
AT4G33960
AT1G74480
AT3G24093
AT5G46330
AT4G24700
AT1G30220
AT1G70820
AT4G11250
AT3G03930
AT1G05920
AT1G07330
AT5G07165
AT3G52160
AT3G29190
AT5G47175
AT3G03785
AT4G09130
AT1G53940
AT4G36925
AT5G61430
AT1G69190
AT2G02493
AT4G23390
AT3G02095
AT3G54240
AT2G42250
AT2G47770
AT4G12530
AT5G62750
AT1G08287
AT3G61250
AT1G61720
AT1G74820
AT3G58740
AT3G14970
AT3G21660
AT2G32905
AT2G18300
AT4G10540
AT5G37140
AT5G51845
AT1G61480
AT5G09610
AT4G07130
AT2G29320
AT5G53840
AT1G07813
AT1G08723
AT5G05150
AT1G28370
AT3G58440
AT1G70910
AT2G43100
AT1G60470
AT5G14980
AT3G14630
AT5G52260
AT3G20190
AT1G32080
AT3G13227
AT3G25050
AT1G05330
AT3G26960
AT1G78840
AT5G59130
AT3G02085
AT5G05515
AT1G55950
AT5G21960
AT5G26300
AT3G02475
AT5G10000
AT5G10380
AT1G09720
AT2G31030
AT5G10420
AT1G62000
AT3G18150
AT5G65730
AT2G32200
AT5G50030
AT3G21781
AT5G01900
AT3G52810
AT4G02235
AT3G04965
AT4G27570
AT3G01935
AT1G57800
AT1G27890
AT4G26680
AT2G42860
AT1G18050
AT5G08250
AT3G08675
AT1G69660
AT2G09335
AT3G43250
AT5G41071
AT1G66440
AT2G19893
AT2G44890
AT3G56080
AT2G04440
AT4G24950
AT4G12470
AT1G05337
AT1G29870
ENSRNA049493787
AT1G10620
AT1G47603
AT1G08707
AT3G04370
AT3G02645
AT1G53023
AT1G60380
AT1G36992
AT2G07335
AT1G48020
AT3G10120
AT5G55590
AT2G37125
AT3G50090
AT2G09605
AT3G25505
AT3G45760
AT1G29000
AT3G13540
AT4G18197
AT2G39250
AT2G14247
AT3G18905
AT4G26790
AT3G04181
AT4G08925
AT1G67623
AT2G04420
AT3G50373
AT1G22380
AT4G18205
AT2G05440
AT3G02215
AT2G16953
AT5G19470
AT2G18870
AT3G45330
AT1G63150
AT3G08370
AT2G31345
AT3G02305
AT5G43440
AT3G27495
AT1G54070
AT3G58210
AT1G05033
AT4G38560
AT4G10740
AT3G28470
AT4G25200
AT5G25530
AT2G07275
AT3G02015
AT5G62970
AT2G21010
AT1G13890
AT2G37880
AT4G14540
AT5G26865
AT1G26380
AT5G41570
AT4G01260
AT4G06745
AT3G00970
AT4G19400
AT1G05777
AT2G09895
AT4G21920
AT4G16640
AT5G66260
AT4G00350
AT4G10950
AT2G08330
AT1G09927
AT4G03985
AT1G14518
AT4G25780
AT1G17615
AT1G28265
AT5G66790
AT5G56620
AT1G20500
AT2G32179
AT4G09975
AT1G74290
AT2G38110
AT5G01265
AT1G74890
AT3G07105
AT1G74190
AT5G15060
AT3G15280
AT1G64405
AT5G43935
AT4G33840
AT4G31760
AT2G46440
AT1G19150
AT1G78760
AT5G09925
AT1G07473
AT5G41840
AT2G44175
AT2G47780
AT4G36870
AT1G24420
AT2G46770
AT3G01485
AT3G63540
AT3G09905
AT4G07165
AT5G66370
AT5G15420
AT1G51870
AT3G10605
AT1G04567
AT1G76952
AT4G18110
AT4G12334
AT4G21130
AT1G07563
AT1G24580
AT3G04990
AT3G08755
AT1G52343
AT1G07933
AT2G30560
AT1G05187
AT3G01055
AT2G05518
AT2G36295
AT4G27030
AT5G49180
AT1G15680
AT5G39020
AT2G33030
AT4G09420
AT1G51410
AT2G35945
AT3G04510
AT1G20310
AT4G01010
AT3G09290
AT5G27910
AT3G48960
AT1G29179
AT5G23240
AT1G22065
AT1G67235
AT5G05295
AT3G07925
AT1G53100
AT4G19690
AT1G56240
AT3G03480
AT1G29180
AT3G50540
AT3G62550
AT1G43800
AT1G08753
AT2G05510
AT5G51900
AT5G08980
AT3G27920
AT1G27160
AT4G09785
AT4G01915
AT1G12870
AT5G46140
AT3G18120
AT2G07345
AT4G01820
AT5G04267
AT1G28550
AT5G57260
AT5G16920
AT1G09903
AT2G31590
AT5G16980
AT1G58215
AT3G11310
AT2G33270
AT1G29962
AT1G43680
AT5G04937
AT1G05453
AT1G05867
AT4G24510
AT1G05207
AT3G06490
AT4G08360
AT1G68880
AT1G49930
AT4G39500
AT1G52800
AT3G01530
AT1G70475
AT1G11690
AT5G40220
AT1G01420
AT5G63560
AT1G05287
AT1G61600
AT4G14480
AT4G28530
AT2G24645
AT4G22115
AT2G46460
AT1G47395
AT5G38620
AT1G71290
AT1G31000
AT4G03725
AT1G08803
AT1G31740
AT2G31480
AT1G26355
AT1G62910
AT3G49340
AT5G26690
AT2G17780
AT1G75360
AT1G55940
AT1G04573
AT4G07865
AT4G10010
AT4G07160
AT4G08395
AT4G17680
AT2G34610
AT2G31500
AT1G32560
AT2G45800
AT1G29600
AT1G71235
AT5G02715
AT1G04110
AT1G56250
AT4G04055
AT2G04790
AT1G03170
AT5G48850
AT2G26560
AT2G45560
AT1G10980
AT2G13630
AT3G32040
AT4G23960
AT2G09905
AT5G27580
AT5G43770
AT3G02695
AT3G02535
AT5G16410
AT5G02515
AT2G09955
AT1G05040
AT3G62740
AT5G27810
AT4G04990
AT3G21473
AT4G05525
AT4G19370
AT4G24231
AT1G06810
AT3G03935
AT5G06490
AT2G41473
AT4G18080
AT3G24575
AT3G04110
AT3G56825
AT1G16025
AT1G68780
AT1G03055
AT1G09673
AT3G06280
AT1G49000
AT3G20155
AT2G17770
AT5G65980
AT2G08700
AT3G58550
AT4G19810
AT1G43040
AT2G19150
AT3G27900
AT5G43240
AT3G02165
AT3G19410
AT5G40900
AT4G11020
AT4G03630
AT2G35612
AT5G08950
AT1G04800
AT5G47330
AT4G08005
AT3G01755
AT1G67390
