## Supplementary Table 3 for "An environmentally responsive transcriptional state modulates cell identities during root development"

### Sheet: aba_targets_enrichment_in_som_m
module	number of putative ABA targets in module	total number of genes in module	proportion of putative ABA targets in module	padj
1	22	243	9.0535	0.0208301
2	15	111	13.5135	0.00150601
3	20	188	10.6383	0.00513739
4	22	329	6.68693	0.24088
5	8	239	3.34728	0.963942
6	13	160	8.125	0.122122
7	21	244	8.60656	0.0378741
8	30	457	6.56455	0.227195
9	22	655	3.35878	0.997817
10	4	102	3.92157	0.836423
11	10	146	6.84932	0.314743
12	2	102	1.96078	0.981543
13	40	791	5.05689	0.79417
14	17	123	13.8211	0.000583272
15	6	88	6.81818	0.381483
16	13	210	6.19048	0.412087
17	47	447	10.5145	3.71589e-05
18	25	332	7.53012	0.09123
19	10	158	6.32911	0.406118
20	23	276	8.33333	0.0422151
21	12	136	8.82353	0.0852885
22	6	85	7.05882	0.3508
23	11	188	5.85106	0.500325
24	7	127	5.51181	0.584326
25	1	84	1.19048	0.992598
26	13	157	8.28025	0.109884
27	19	144	13.1944	0.000517243
28	25	253	9.88142	0.0050607
29	4	81	4.93827	0.680519
30	14	103	13.5922	0.00201715
31	13	93	13.9785	0.00222888
32	13	130	10	0.0332262
33	3	78	3.84615	0.825735
34	14	224	6.25	0.39199
35	12	239	5.02092	0.707217
36	23	165	13.9394	6.06586e-05
37	10	116	8.62069	0.122239
38	8	116	6.89655	0.335909
39	12	129	9.30233	0.0625078
40	10	185	5.40541	0.606399
41	9	139	6.47482	0.389437
42	18	300	6	0.435773
43	10	140	7.14286	0.270808
44	7	116	6.03448	0.487685
45	4	105	3.80952	0.852445
46	15	173	8.67052	0.0672483
47	23	264	8.71212	0.0274217
48	40	208	19.2308	9.34347e-12
49	23	179	12.8492	0.000210786
50	20	178	11.236	0.00275863
51	12	124	9.67742	0.0489554
52	34	222	15.3153	1.28716e-07
53	7	105	6.66667	0.385267
54	8	115	6.95652	0.327315
55	13	181	7.18232	0.227585
56	9	107	8.41121	0.152924
57	15	153	9.80392	0.0273662
58	16	323	4.95356	0.744714
59	7	79	8.86076	0.159956
60	26	244	10.6557	0.00153903
61	12	146	8.21918	0.125772
62	11	132	8.33333	0.129263
63	51	281	18.1495	1.47462e-13
64	19	251	7.56972	0.122722
